# Identification of cambium stem cell factors and their positioning mechanism

**DOI:** 10.1101/2023.07.20.549889

**Authors:** Gugan Eswaran, Jacob Pieter Rutten, Jingyi Han, Hiroyuki Iida, Jennifer Lopez Ortiz, Riikka Mäkilä, Brecht Wybouw, Leo Vainio, Alexis Porcher, Marina Leal Gavarron, Jing Zhang, Tiina Blomster, Xin Wang, David Dolan, Ondřej Smetana, Siobhán M. Brady, Melis Kucukoglu Topcu, Kirsten ten Tusscher, J. Peter Etchells, Ari Pekka Mähönen

## Abstract

Wood constitutes the majority of terrestrial biomass. Composed of xylem, it arises from one side of the vascular cambium, a bifacial stem cell niche that also produces phloem on the opposing side. It is currently unknown which molecular factors endow cambium stem cell identity. Here we show that TDIF ligand-activated PXY receptors promote the expression of CAMBIUM AINTEGUMENTA-LIKE (CAIL) transcription factors to define cambium stem cell identity in the *Arabidopsis* root. By sequestrating the phloem-originated TDIF, xylem-dependent PXY confines the TDIF signaling front, resulting in the activation of CAIL expression and stem cell identity in only a narrow domain. Our findings show how signals emanating from cells on opposing sides ensure robust yet dynamically adjustable positioning of a bifacial stem cell.
