## Supplementary Data S1 for "Identification of cambium stem cell factors and their positioning mechanism"

### Sheet: Primers
Primers used in this study	List of Genotyping, Cloning, qPCR primers
Primer_Name	Sequence (5'-3')	Remarks
Genotyping Primers
PLT3-1_SALK_F	CACTACCACCCATCTCTGAAAAC	Prasad et al., 2011
PLT3-1_SALK_R	GCTGATACGTTTGGTCAAAGG	Prasad et al., 2011
PLT5_SALK_F	TGAAATGATTACCCAACCGTG	Prasad et al., 2011
PLT5_SALK_R	TAGGCATTAGTCCACCCACAG	Prasad et al., 2011
ail5c3-for2-208-705 (283)	GACATAGATGGACTGGAAGATACG	In this study
AIL5-REV-G2 (255)	AGCAACGAACTCTTGTCGAGTC	In this study
PLT7_SAIL_F	GCCTTGACCCTAATCAAATCC	Prasad et al., 2011
PLT7_SAIL_R	AGCAACTGTTGTTGTTGGAGG	Prasad et al., 2011
TPANT-1	GATGATCTTCTTCTCAGTTTATCTGCGA	Krizek 2009
TPANT-2	TGAATCCATGAAGATTGAAGTGTGTACATA	Krizek 2009
TPANT-3	GGACAATAGTTTCAAGAAGGAAGGTCAC	Krizek 2009
TPANT-4	CCAGTACTTGAGTGCAGCAAGATCATAT	Krizek 2009
SALK_LBb1.3	ATTTTGCCGATTTCGGAAC
SAIL_LB1	GCCTTTTCAGAAATGGATAAATAGCCTTGCTTCC
FW_ANT-CRISPR_genotype	AAAATGGTGTGTTCGTTGTGT	In this study
Rev_ANT-RISPR_genotype	GTCTCAAACCCAACGCTTGT	In this study
qPCR
UBC21	CTTGGACGCTTCAGTCTGTG
	TGAACCCTCTCACATCACCA
PXY	TTCAAACCGACGAATCCATGT
	TTATCCACTTGTAAAGTGTAAGCATATTCT
Clone construct
AttB1-gPLT5-FOR	AAAAAGCAGGCTGCATGAAGAACAATAACAACAAATCTTC
AttB2-gPLT5-REV	AGAAAGCTGGGTCTTCCAACCCAAAAACCGGTG
AttB4-PLT7-FOR	ATAGAAAAGTTGAACTTCTTCTGGCTTGTGTTGATG
AttB1-PLT7-REV-1	TGTACAAACTTGCCAAAAAAGATTGTAACTTTTTTCCTAGTT
AttB1-PLT7-REV-2	TGTACAAACTTGCATTCGTCATTGGAGGAGCCAT
AttB1-gPLT7-FOR	AAAAAGCAGGCTGCATGGCTCCTCCAATGACGAA
AttB2-gPLT7-REV	AGAAAGCTGGGTCGTAAGACTGGTTAGGCCACAAG
AttB1-gANT-FOR	AAAAAGCAGGCTGCATGAAGTCTTTTTGTGATAATGATGA
AttB2-gANT-REV	AGAAAGCTGGGTCAGAATCAGCCCAAGCAGC
ATTB1-CLE41-FOR	AAAAAGCAGGCTCGATGGCAACATCAAATGACCAAACC
ATTB2-CLE41-REV	AGAAAGCTGGGTGCTAGTTGGAAATAGGGTTTGGACC
ATTB1-gPXY-FOR	AAAAAGCAGGCTCGATGAAAAAGAAGAACATTTCTCC
ATTB2-gPXY-REV	AGAAAGCTGGGTGTCACACCCCAATCCTTTGACATT
ATTB4-CLE41-FOR	ATAGAAAAGTTGAATCGCAATCGTGCCAGAGTTA
ATTB1-CLE41-REV	TGTACAAACTTGCGGTTTGGTCATTTGATGTTGCCAT
gRNA for ANT
ANT1.1-gRT#+	TATGGATCTAACCCAAATGGGTTTTAGAGCTAGAAAT
ANT1.1-AtU3bT#-	CCATTTGGGTTAGATCCATATGACCAATGTTGCTCC
ANT1.2-gRT#+	CCCTCAAACCAGAAACCATGGTTTTAGAGCTAGAAAT
ANT1.2-AtU3bT#-	CATGGTTTCTGGTTTGAGGGTGACCAATGTTGCTCC

### Sheet: Plasmids
	List of Plasmid constructs containing all the boxes and the destination vectors
	Given Name in the manuscript	1st box	2nd box	3rd box	Destination vector	dipped into
	pPLT5:erRFP	1R4-pPLT5	221z-erRFP	3AT	pCAM-hyg	Col-0
	IGE-ant	p1R4-pWOL:XVE	221z-CAS9p-tagRFP-T35S	2R3z-2x-pAtU3b-sgRNA-ANT	pFRm43GW	plt3plt5plt7-cr, plt3plt5plt7-tdna
	p35S:XVE>>gPLT5-TagRFP	p1R4-p35S:XVE	221-gPLT5	2R3e-4xgly-TagRFP-OcsT	pBm43GW	Col-0
	gANT-3xYFP	p1R4a-pANT	221e-gANT	2R3e-3xYFP-OcsT	pFRm43GW	Col-0
	p35S:XVE>>PXY-RNAi	p1R4-p35S:XVE	RNAi:PXY-antisense	RNAi:PXY-sense	pFG7m43GW	pANT:erRFP
	pPEAR1:XVE>>CLE41	p1R4-pPEAR1:XVE	CLE41	3AT	pFG7m43GW	pANT:erRFP
	pCLE41:erVenus	p1R4-CLE41	221z-erVen	p2R3a-nosT2	pBm43GW	Col-0
	pPLT3:erVenus	pENTR5' -pAIL6	221z-erVen	2R3e-3AT	pBm43GW	Col-0

### Sheet: Seeds
	List of plant Materials used in this study
	Full name	Given Name in the manuscript	Source	DOI
	pANT:erGUSpRFP	pANT:erRFP	Mäkilä et al., 2023	10.1038/s41477-023-01360-w
	pxy-3	pxy	Fisher & Turner, 2007	10.1016/j.cub.2007.05.049
	35S::CLE41	35S:CLE41	Etchells & Turner, 2010	10.1242/dev.044941
		pPLT5:erRFP	this study
	plt3-1, plt5-2	plt3plt5	Prasad et al., 2011	10.1016/j.cub.2011.05.009
		plt3plt5;35S:CLE41	this study
		plt3plt5plt7-cr	Kerstens et al., 2021	https://doi.org/10.3390/genes12071028
		plt3plt5plt7-cr;IGE-ant	this study
		pAtHB8:erVenus	Smetana et al. 2019	10.1038/s41586-018-0837-0
		pPLT5:erRFP;pAtHB8:erVenus	this study
		pPEAR1:erVenus	Miyashima et al. 2019	https://doi.org/10.1038/s41586-018-0839-y
		pPLT5:erRFP;pPEAR1:erVenus	this study
		p35S:XVE>>gPLT5-TagRFP	this study
		p35S:XVE>>gPLT5-TagRFP;pPEAR1:erVenus	this study
		pAPL:3xYFP	Otero et al., 2022	https://www.nature.com/articles/s41477-022-01178-y
		p35S:XVE>>gPLT5-TagRFP;pAPL:3xYFP	this study
		pPXY:erVenus	Smetana et al. 2019	10.1038/s41586-018-0837-0
		pPLT5:erRFP;pPXY:erVenus	this study
		p35S:XVE>>gPLT5-TagRFP;pPXY:erVenus	this study
		35S:XVE>>miRNA165a	Smetana et al. 2019	10.1038/s41586-018-0837-0
	pANT:gANT-3xYFP	gANT-3xYFP	this study
		35S:XVE>>miRNA165a;gANT-3xYFP	this study
		p35S:XVE>>PXY-RNAi;pANT:erRFP	this study
		pPEAR1:XVE>>CLE41;pANT:erRFP	this study
		pPLT3:erVenus	this study
		gPLT7-YFP	Prasad et al. 2011	10.1016/j.cub.2011.05.009
		gPLT1-YFP	Mähönen et al. 2014	https://www.nature.com/articles/nature13663
		gPLT2-YFP	Mähönen et al. 2014	https://www.nature.com/articles/nature13663
		gPLT4-YFP	Mähönen et al. 2014	https://www.nature.com/articles/nature13663
	plt7-1	plt7	Prasad et al., 2011	https://doi.org/10.1016/j.cub.2011.05.009
	ant-4, ail6-2,ail7-IR	ant, plt3, plt7-IR	Mudunkothge & Krizek, 2012	https://doi.org/10.1111/j.1365-313X.2012.04975.x
		plt3,plt5,plt7-tdna	Prasad et al. 2011	https://doi.org/10.1016/j.cub.2011.05.009
		plt3,plt5,plt7-tdna;IGE-ant	this study
		pANT:erRFP;pATHB8:erVenus	this study
		pANT:erRFP;pPEAR1:erVenus	this study
		pCLE41:erVen	this study
		pPXY:erRFP	Smetana et al. 2019	10.1038/s41586-018-0837-0
		pCLE41:erVen;pPXY:erRFP	this study
	VND6:GUS	gVND6-GUS	Zhong et al., 2008	https://academic.oup.com/plcell/article/20/10/2763/6093073?login=true
		gVND6-GUS;35S>>gPLT5-TagRFP	this study
